# Hidden Diversity in Yeast tRNAs: Comparative Genomics and Modification Mapping in a Eukaryotic Subphylum

**DOI:** 10.64898/2026.03.20.712421

**Authors:** Lauren Dineen, David Wilson, Abigail Leavitt LaBella

**Affiliations:** Department of Bioinformatics and Genomics, University of North Carolina at Charlotte, North Carolina Research Campus, Kannapolis, NC 28081; Department of Infectious Disease, Imperial College London, London SW7 2AZ, United Kingdom; Department of Bioinformatics and Genomics, University of North Carolina at Charlotte, Charlotte, NC 28223; Center for Computational Intelligence to Predict Health and Environmental Risks, University of North Carolina at Charlotte, Charlotte, NC 28223

**Keywords:** tRNA, tRNA modification, yeast, genomics

## Abstract

tRNA are adapter molecules with an integral role in translation and further roles in stress adaptation. Processing of tRNA is tightly regulated and includes the enzymatic addition of several post-transcriptional modifications that are required for translation efficiency, recognition, selective translation, and structure. We currently lack a multi-species wide view of tRNA modifying enzymes across eukaryotes. Here, we performed a comparative analysis of tRNA gene sequence, modification enzymes, and modification profiles across the Saccharomycotina subphylum. We employed machine learning methods to explore tRNA sequence conservation and to annotate modifying enzymes known to exist in fungi, humans, and prokaryotes. We then applied Nano-tRNAseq to three species (*Saccharomyces cerevisiae, Hanseniaspora uvarum, and Yarrowia lipolytica*) to profile modification signatures and compare modification patterns. We identified substantial lineage-specific conservation of tRNA sequences despite the highly conserved tRNA structure. We found significant variation in tRNA modifying enzyme repertoires across Saccharomycotina, including lineage-specific losses, and annotated a prokaryotic-associated enzyme, *tilS*. Integrating genomic and sequencing data enabled us to link enzyme repertoires with tRNA gene sequences. tRNA sequencing revealed distinct modification signatures across the three focal species, and further analysis using General Linearized modelling suggested tRNA enzyme loss is associated with target tRNA nucleotide absence in gene sequences. This work provides the first integrated view of tRNA gene and modification diversity in eukaryotes and expands the field of tRNA diversity in fungi.
