## Supplemental Table 2 for "Hidden Diversity in Yeast tRNAs: Comparative Genomics and Modification Mapping in a Eukaryotic Subphylum"

### Sheet: Supplementary table 2
Supplementary table 2. Shannon entopy values across all species for each Sprinzl position.
	Nucleotide percentage across all species
Sprinzl position	A	U	G	C	Shannon entropy
1	2.70917	16.0825	77.147	3.79459	1.03183
2	8.69706	8.85916	42.3747	39.8457	1.67058
3	4.51583	24.9461	23.3141	47.0482	1.70352
4	13.1767	29.4575	25.9811	31.256	1.93494
5	20.2501	24.9986	28.1569	26.5079	1.98962
6	12.6023	38.2066	24.9608	24.1679	1.90216
7	28.8305	24.7725	37.2033	9.16036	1.86277
8	0.03943	99.9162	0.0104051	0.0142386	0.00858055
9	36.5713	0.072836	62.8843	0.456731	0.994602
10	0.644024	3.44629	95.7958	0.104599	0.283934
11	0.111718	39.711	0.163744	60.0037	0.997323
12	3.39153	31.4115	24.5189	40.6644	1.71552
13	7.70145	47.3555	15.3947	29.5314	1.73082
14	99.9381	0.0098575	0.0230008	0.00328583	0.00510367
15	22.0726	0.0947416	77.7379	0.0673596	0.77997
16	1.38388	83.5259	0.970417	14.0891	0.765411
17	0.561878	29.5035	0.00219056	7.83836	0.842462
18	0.0553116	2.74696	39.8769	0.400324	0.431434
19	0.262867	0.00492875	99.6544	0.0410729	0.0323166
20	0.78641	30.9509	64.0409	4.17739	1.18165
20a	0.112814	35.8747	0.0120481	12.1182	0.840317
20b	0.0290249	4.51528	0.0027382	4.76829	1.03036
21	42.1386	52.3757	0.380062	3.49449	1.21015
22	72.7369	6.75568	20.3924	0.0750266	1.0721
23	39.3479	14.0897	37.1858	9.36463	1.77854
24	19.1208	3.19	61.3695	16.3158	1.47398
25	32.3644	0.279844	27.5577	39.7958	1.59191
26	13.5508	18.7796	29.4285	38.24	1.89351
27	10.9112	46.0061	28.9652	14.1099	1.7805
28	15.0771	29.9268	22.1306	32.8534	1.9416
29	26.3179	34.7877	10.4802	28.3896	1.89367
30	21.8957	17.6225	40.6184	19.8245	1.91212
31	19.0584	3.15714	44.5734	33.1196	1.66099
32	19.5819	13.7961	23.761	42.7038	1.87243
33	0.207555	75.227	0.740408	23.5457	0.869518
37	49.0882	6.71022	24.2495	19.6476	1.7232
38	67.0266	6.15273	21.0195	5.49665	1.33709
39	23.192	39.6776	12.7556	24.06	1.89297
40	2.38004	20.4603	21.9439	55.0591	1.55107
41	12.7217	15.8925	30.9027	40.3911	1.85235
42	23.0879	28.4657	30.8233	17.5863	1.96878
43	44.2443	15.8843	35.2959	4.54595	1.67521
44	50.0931	14.5393	26.072	9.21731	1.72697
45	25.7538	8.44679	36.0878	8.91228	1.74275
46	2.86689	12.8476	20.4269	1.35157	1.46323
47	0.0027382	0.033406	0.013691	0.00328583	1.39382
48	0.314893	0.383347	0.165387	2.63743	1.17783
49	0.23658	0.271081	2.48135	0.0427158	0.921797
50	0.0514781	0.277653	0.0914557	0.0558592	1.62048
51	0.176887	1.12704	2.01695	0.275462	1.49019
52	1.44029	3.42603	6.14889	0.428254	1.55614
53	0.661548	0.377871	0.891556	10.5651	0.853581
54	0.344465	0.554211	3.45779	10.9194	1.12834
55	3.03118	1.3806	2.69986	8.21075	1.69897
56	0.227818	1.80557	10.4922	2.84772	1.27968
57	0.215222	0.244247	5.65985	9.37887	1.14928
58	0.668667	0.157172	8.80878	5.8466	1.25646
59	0.720145	0.642928	5.17026	8.93966	1.38235
60	12.0278	1.21193	0.533401	1.70316	1.08824
61	0.489589	0.121028	14.8251	0.0449064	0.296532
62	1.80173	2.52681	11.1116	0.0427158	1.15487
63	0.00219056	11.9205	3.51749	0.0438111	0.801979
64	12.7485	13.2556	26.7878	2.54214	1.69263
65	4.67629	40.5938	16.7101	11.0196	1.62345
66	11.7967	20.6378	27.3409	40.1113	1.87424
67	40.3577	11.7644	19.2643	28.4789	1.86588
68	14.4626	16.6274	18.945	49.9447	1.78884
69	5.311	16.3076	22.3064	56.0536	1.60255
70	20.6624	14.8635	33.234	31.2193	1.93143
71	5.75404	1.45234	67.7342	25.0413	1.20658
72	2.4348	50.9058	44.6216	2.02024	1.25955
73	2.17194	56.3669	35.9689	5.47639	1.34628
