## Supplemental Table 5 for "Hidden Diversity in Yeast tRNAs: Comparative Genomics and Modification Mapping in a Eukaryotic Subphylum"

### Sheet: Supplementary table 5
Supplementary table 5. tRNA modification enzymes with KEGG ID and associated modification.
Note	KEGG	Enzyme	Description
pre-processing	K01164	pop1	RNase P cleaves tRNA precursors to generate mature 5' ends
	K14522	pop3	RNase P – 59 leader endonuclease
	K03538	pop4	ribonuclease P protein subunit
	K03537	pop5	ribonuclease P protein subunit,generates mature tRNA molecules by cleaving their 5'-ends
	K14526	pop7	ribonuclease P protein subunit,generates mature tRNA molecules by cleaving their 5'-ends
	K14528	pop8	ribonuclease P protein subunit,generates mature tRNA molecules by cleaving their 5'-ends
	K03539	rpp1	ribonuclease P/MRP protein subunit
	K03540	rpr2	RNase P – 59 leader endonuclease
	K14570	rex1	39 trailer exonuclease
	K00784	tRNase Z	3'processing and CCA adding factors
	K12591	rrp6	3′-5′ exonuclease (in absence of Rex and lhp1)
	K00974	cca	tRNA nucleotidyltransferase (CCA-adding enzyme)
	K10761	thg1	G-1 addition to tRNAHis,tRNA(His) guanylyltransferase
	K15322	sen2	tRNA-splicing endonuclease subunit
	K15323	sen34	tRNA-splicing endonuclease subunit
	K15326	sen54	tRNA-splicing endonuclease subunit
	K14679	trl1	tRNA ligase
	K05542	dus1	D16, D17, tRNA-dihydrouridine synthase 1
	K05543	dus2	D20, tRNA-dihydrouridine synthase 2
	K05544	dus3	D47, tRNA-dihydrouridine synthase 3
	K05545	dus4	D20a D20b, tRNA-dihydrouridine synthase 4
elongator complex	K11373	elp1/iki3	ncm5 mcm5 side chain - mcm5U34, mcm5s2U34, ncm5U34, ncm5Um34 - elongator complex protein 1
	K11374	elp2	ncm5 mcm5 side chain - mcm5U34, mcm5s2U34, ncm5U34, ncm5Um34 - elongator complex 2
	K07739	elp3	ncm5 mcm5 side chain - mcm5U34, mcm5s2U34, ncm5U34, ncm5Um34 - elongator complex protein 3
	K11375	elp4	ncm5 mcm5 side chain - mcm5U34, mcm5s2U34, ncm5U34, ncm5Um34 - elongator complex protein 4
	K11376	elp5	ncm5 mcm5 side chain - mcm5U34, mcm5s2U34, ncm5U34, ncm5Um34 - elongator complex protein 5
	K11377	elp6	ncm5 mcm5 side chain - mcm5U34, mcm5s2U34, ncm5U34, ncm5Um34 - elongator complex protein 6
elongator complex - reglatory factor	K15455	kti11	ncm5 mcm5 side chain - mcm5U34, mcm5s2U34, ncm5U34, ncm5Um34 - diphthamide biosynthesis protein 3
	K15456	kti12	ncm5 mcm5 side chain - mcm5U34, mcm5s2U34, ncm5U34, ncm5Um34
	K15462	kti13/ats1	ncm5 mcm5 side chain - mcm5U34, mcm5s2U34, ncm5U34, ncm5Um34
	K14758	kti14	ncm5 mcm5 side chain - mcm5U34, mcm5s2U34, ncm5U34, ncm5Um43
	K15458	sit4/pph1	mcm5U34, mcm5s2U34, ncm5U34, ncm5Um44 - SIT4-associating protein
2-thiouridine biogenesis	K04487	nsf1	mcm5s2U34 cysteine desulfurase
	K22068	isu1/2	mcm5s2U34 - iron-sulfur cluster assembly enzyme ISCU, mitochondrial
	K12161	urm1	mcm5s2U34 - ubiquitin related modifier 1
	K11996	uba4	mcm5s2U34 - adenylyltransferase and sulfurtransferase
	K14169	ncs2	mcm5s2U34 - cytoplasmic tRNA 2-thiolation protein 2
2-thiouridine modification of tRNA	K14168	ncs6	mcm5s2U34 - cytoplasmic tRNA 2-thiolation protein 1
	K00791	mod5	tRNA dimethylallyltransferase
	K06173	pus1	Ψ26, Ψ27,Ψ28 Ψ34, Ψ(35), Ψ36, Ψ65, Ψ67 tRNA pseudouridine38-40 synthase
	K01855	pus3	tRNA pseudouridine38/39 synthase
	K03177	pus4	tRNA pseudouridine55 synthase
	K15453	pus6	Ψ31 - tRNA pseudouridine31 synthase
	K06176	pus7	Ψ13, Ψ35, tRNA pseudouridine13 synthase
	K14655	pus8/rib2	Ψ32 - tRNA pseudouridine32 synthase / 2,5-diamino-6-(5-phospho-D-ribitylamino)-pyrimidin-4(3H)-one deaminase
	K07566	sua5	tRNA A37 threonylcarbamoyladenosine synthetase subunit
KEOPS complex	K15901	cgi121	t6A37 - KEOPS complex subunit
	K01409	kae1	t6A37 - KEOPS complex subunit
	K08851	bud32	t6A37 - KEOPS complex subunit
	K15902	pcc1	EKC/KEOPS complex subunit LAGE3/PCC
	K15903	pcc2/gon7	EKC/KEOPS complex subunit GON7
	K22132	tcdA/1	ct6A37 - tRNA threonylcarbamoyladenosine dehydratase
	K15440	tad1	I37 - tRNA-specific adenosine deaminase 1
	K15441	tad2	I34 - tRNA-specific adenosine deaminase 2
complex	K15442	tad3	I34 - tRNA-specific adenosine deaminase 3
	K06963	tan1	ac4C12 - tRNA acetyltransferase
	K14521	kre33/rra1	ac4C12 - N-acetyltransferase 10
	K00555	trm1	m22G - (guanine26-N2/guanine27-N2)-dimethyltransferase
	K15331	trm2	m5U54 - tRNA (uracil-5-)-methyltransferase
	K15333	trm3	Gm18 - tRNA guanosine-2'-O-methyltransferase
	K15334	ncl1/trm4	tRNA (cytosine34-C5)-methyltransferase
	K15429	trm5	m1G37, m1I37, yW37 tRNA (guanine37-N1)-methyltransferase
	K03256	trm6	tRNA (adenine58-N1)-methyltransferase non-catalytic subunit
complex	K07442	trm61/gcd14	tRNA (adenine57-N1/adenine58-N1)-methyltransferase catalytic subunit
	K14864	trm7	Cm32 - tRNA (cytidine32/guanosine34-2'-O)-methyltransferase
	K24169	trm732	2'-O-methylation of C32 of substrate tRNAs
	K24737	trm734/rtt10	Cm34, Gm34, ncm5Um34
	K03439	trm8	tRNA (guanine-N7-)-methyltransferase
complex	K15443	trm82	m7G46 - tRNA (guanine-N(7)-)-methyltransferase subunit
	K10770	trm9	mcm5U34 and mcm5s2U34 - alkylated DNA repair protein alkB homolog
complex	K15448	trm112	mcm5U34 and mcm5s2U34, m2G10- multifunctional methyltransferase subunit TRM112
	K15445	trm10	m1G9 - tRNA (guanine9-N1)-methyltransferase
	K15430	trm11	m2G10 - tRNA (guanine10-N2)-methyltransferase
	K15446	trm13	Am4, Cm4 - tRNA:m4X modification enzyme
	K15447	trm44	Um44 - tRNASer (uridine44-2'-O)-methyltransferase
	K17053	trm140/abp140	m3C32 - tRNAThr (cytosine32-N3)-methyltransferase
	K15449	tyw1	yW37 - tRNA wybutosine-synthesizing protein 1
	K07055	tyw2/trm12	yW37 - tRNA wybutosine-synthesizing protein 2
	K15450	tyw3	yW37 - tRNA wybutosine-synthesizing protein 3
	K15451	tyw4/ppm2	yW37 - tRNA wybutosine-synthesizing protein 3
	K00777	qtrt1	Q34 - queuine tRNA-ribosyltransferase catalytic subunit 1
	K15407	qtrt2	Q34 - queuine tRNA-ribosyltransferase catalytic subunit 2
		qng1	Q34 - queuosine-nucleotide N-glycosylase/hydrolase
	K15336	trdmt1	m5c38
human	K22900	trmo	m6t6A
human	K15865	cdkal1/MtaB	ms2t6A
human	K10765	alkbh1	f5C34
human	K00566	mnma/trmu	xm5U - tRNA-uridine 2-sulfurtransferase
prokaryote	K04075	tilS	minor isoleucine C34 - tRNA(Ile)-lysidine synthase
prokaryote	K06957	tmca	tRNA(Met) cytidine acetyltransferase
