## Supplemental Table 7 for "Hidden Diversity in Yeast tRNAs: Comparative Genomics and Modification Mapping in a Eukaryotic Subphylum"

### Sheet: Supplementary table 7
Supplementary table 7. Modification fraction analysis across S. cerevisiae, H. uvarum, Y. lipolytica.
Species	Sprinzl position	Reference base	Modification	Total	Modified (BC error>0.5)	Percentage modified
Hansaniaspora_uvarum	12	c	ac4C12	12	0	0
Hansaniaspora_uvarum	12	t	ac4C12	4	4	100
Hansaniaspora_uvarum	13	c	Ψ13	3	3	100
Hansaniaspora_uvarum	13	n	Ψ13	2	2	100
Hansaniaspora_uvarum	13	t	Ψ13	12	0	0
Hansaniaspora_uvarum	16	c	D16	1	1	100
Hansaniaspora_uvarum	16	g	D16	1	0	0
Hansaniaspora_uvarum	16	n	D16	1	1	100
Hansaniaspora_uvarum	16	t	D16	29	0	0
Hansaniaspora_uvarum	18	a	Gm18	1	0	0
Hansaniaspora_uvarum	18	g	Gm18	37	4	10.8108
Hansaniaspora_uvarum	18	n	Gm18	1	1	100
Hansaniaspora_uvarum	31	t	Ψ31	3	1	33.3333
Hansaniaspora_uvarum	38	n	Ψ38	1	1	100
Hansaniaspora_uvarum	38	t	Ψ38	7	0	0
Hansaniaspora_uvarum	39	n	Ψ39	2	2	100
Hansaniaspora_uvarum	39	t	Ψ39	20	2	10
Hansaniaspora_uvarum	40	c	m5C40	26	0	0
Hansaniaspora_uvarum	44	n	Um44	2	2	100
Hansaniaspora_uvarum	44	t	Um44	12	2	16.6667
Hansaniaspora_uvarum	46	c	m7G46	2	2	100
Hansaniaspora_uvarum	46	g	m7G46	15	4	26.6667
Hansaniaspora_uvarum	48	c	m5C48	32	4	12.5
Hansaniaspora_uvarum	48	g	m5C48	1	0	0
Hansaniaspora_uvarum	48	t	m5C48	1	0	0
Hansaniaspora_uvarum	55	c	Ψ55	1	1	100
Hansaniaspora_uvarum	55	n	Ψ55	9	9	100
Hansaniaspora_uvarum	55	t	Ψ55	29	13	44.8276
Hansaniaspora_uvarum	58	a	m1A58	30	6	20
Hansaniaspora_uvarum	58	c	m1A58	1	1	100
Hansaniaspora_uvarum	58	g	m1A58	2	0	0
Hansaniaspora_uvarum	58	n	m1A58	5	5	100
Hansaniaspora_uvarum	58	t	m1A58	1	0	0
Hansaniaspora_uvarum	65	c	Ψ65	2	1	50
Hansaniaspora_uvarum	65	t	Ψ65	13	0	0
Hansaniaspora_uvarum	67	c	Ψ67	2	0	0
Hansaniaspora_uvarum	67	t	Ψ67	12	0	0
Hansaniaspora_uvarum	9	a	m1G9	1	1	100
Hansaniaspora_uvarum	9	g	m1G9	21	0	0
Saccharomyces_cerevisiae	12	c	ac4C12	19	1	5.26316
Saccharomyces_cerevisiae	12	n	ac4C12	2	2	100
Saccharomyces_cerevisiae	12	t	ac4C12	1	1	100
Saccharomyces_cerevisiae	13	c	Ψ13	7	7	100
Saccharomyces_cerevisiae	13	n	Ψ13	1	1	100
Saccharomyces_cerevisiae	13	t	Ψ13	13	2	15.3846
Saccharomyces_cerevisiae	16	n	D16	3	3	100
Saccharomyces_cerevisiae	16	t	D16	43	1	2.32558
Saccharomyces_cerevisiae	18	g	Gm18	51	6	11.7647
Saccharomyces_cerevisiae	18	n	Gm18	1	1	100
Saccharomyces_cerevisiae	31	t	Ψ31	1	0	0
Saccharomyces_cerevisiae	38	t	Ψ38	8	4	50
Saccharomyces_cerevisiae	39	c	Ψ39	1	1	100
Saccharomyces_cerevisiae	39	n	Ψ39	1	1	100
Saccharomyces_cerevisiae	39	t	Ψ39	18	0	0
Saccharomyces_cerevisiae	40	c	m5C40	30	1	3.33333
Saccharomyces_cerevisiae	44	n	Um44	6	6	100
Saccharomyces_cerevisiae	44	t	Um44	5	1	20
Saccharomyces_cerevisiae	46	c	m7G46	2	2	100
Saccharomyces_cerevisiae	46	g	m7G46	21	3	14.2857
Saccharomyces_cerevisiae	46	n	m7G46	2	2	100
Saccharomyces_cerevisiae	48	c	m5C48	42	1	2.38095
Saccharomyces_cerevisiae	48	g	m5C48	1	0	0
Saccharomyces_cerevisiae	48	t	m5C48	1	0	0
Saccharomyces_cerevisiae	55	c	Ψ55	9	8	88.8889
Saccharomyces_cerevisiae	55	g	Ψ55	1	1	100
Saccharomyces_cerevisiae	55	n	Ψ55	9	9	100
Saccharomyces_cerevisiae	55	t	Ψ55	33	16	48.4848
Saccharomyces_cerevisiae	58	a	m1A58	40	6	15
Saccharomyces_cerevisiae	58	g	m1A58	5	2	40
Saccharomyces_cerevisiae	58	n	m1A58	6	6	100
Saccharomyces_cerevisiae	58	t	m1A58	1	0	0
Saccharomyces_cerevisiae	65	g	Ψ65	1	0	0
Saccharomyces_cerevisiae	65	t	Ψ65	12	0	0
Saccharomyces_cerevisiae	67	t	Ψ67	16	2	12.5
Saccharomyces_cerevisiae	9	a	m1G9	1	1	100
Saccharomyces_cerevisiae	9	g	m1G9	31	0	0
Yarrowia_lipolytica	12	c	ac4C12	29	2	6.89655
Yarrowia_lipolytica	12	n	ac4C12	5	5	100
Yarrowia_lipolytica	13	c	Ψ13	8	8	100
Yarrowia_lipolytica	13	n	Ψ13	7	7	100
Yarrowia_lipolytica	13	t	Ψ13	20	5	25
Yarrowia_lipolytica	16	c	D16	2	2	100
Yarrowia_lipolytica	16	n	D16	2	2	100
Yarrowia_lipolytica	16	t	D16	46	2	4.34783
Yarrowia_lipolytica	18	g	Gm18	77	10	12.987
Yarrowia_lipolytica	18	t	Gm18	1	0	0
Yarrowia_lipolytica	31	t	Ψ31	3	2	66.6667
Yarrowia_lipolytica	38	c	Ψ38	3	3	100
Yarrowia_lipolytica	38	n	Ψ38	2	2	100
Yarrowia_lipolytica	38	t	Ψ38	17	7	41.1765
Yarrowia_lipolytica	39	c	Ψ39	2	2	100
Yarrowia_lipolytica	39	n	Ψ39	3	3	100
Yarrowia_lipolytica	39	t	Ψ39	28	4	14.2857
Yarrowia_lipolytica	40	c	m5C40	60	2	3.33333
Yarrowia_lipolytica	44	c	Um44	3	3	100
Yarrowia_lipolytica	44	n	Um44	1	1	100
Yarrowia_lipolytica	44	t	Um44	24	4	16.6667
Yarrowia_lipolytica	46	c	m7G46	4	4	100
Yarrowia_lipolytica	46	g	m7G46	35	10	28.5714
Yarrowia_lipolytica	46	n	m7G46	1	1	100
Yarrowia_lipolytica	48	c	m5C48	69	3	4.34783
Yarrowia_lipolytica	48	t	m5C48	1	0	0
Yarrowia_lipolytica	55	c	Ψ55	15	15	100
Yarrowia_lipolytica	55	n	Ψ55	6	6	100
Yarrowia_lipolytica	55	t	Ψ55	59	27	45.7627
Yarrowia_lipolytica	58	a	m1A58	65	19	29.2308
Yarrowia_lipolytica	58	g	m1A58	3	1	33.3333
Yarrowia_lipolytica	58	n	m1A58	12	12	100
Yarrowia_lipolytica	65	g	Ψ65	1	0	0
Yarrowia_lipolytica	65	t	Ψ65	18	1	5.55556
Yarrowia_lipolytica	67	t	Ψ67	19	0	0
Yarrowia_lipolytica	9	g	m1G9	55	1	1.81818
