## Supplemental Table 8 for "Hidden Diversity in Yeast tRNAs: Comparative Genomics and Modification Mapping in a Eukaryotic Subphylum"

### Sheet: Supplementary table 8
Supplementary table 8. Fisher's exact results comparing tRNA modifcation fractions between species.
Modification site	U13
		0	1
	h uvarum	12	5
	s cerevisiae	11	10
	y lipolytica	15	20
p-value	0.1769
Modification site	U16
		0	1
	h uvarum	30	2
	s cerevisiae	42	4
	y lipolytica	44	6
p-value	0.7441
Modification site	G18
		0	1
	h uvarum	34	5
	s cerevisiae	45	7
	y lipolytica	68	10
p-value	1
Modification site	U39
		0	1
	h uvarum	18	4
	s cerevisiae	18	2
	y lipolytica	24	9
p-value	0.3526
Modification site	G46
		0	1
	h uvarum	11	6
	s cerevisiae	18	7
	y lipolytica	25	15
p-value	0.7522
Modification site	C48
		0	1
	h uvarum	30	4
	s cerevisiae	43	1
	y lipolytica	67	3
p-value	0.1977
Modification site	U55
		0	1
	h uvarum	16	23
	s cerevisiae	18	34
	y lipolytica	32	48
p-value	0.79
Modification site	A58
		0	1
	h uvarum	27	12
	s cerevisiae	38	14
	y lipolytica	48	32
p-value	0.2976
Modification site	U65
		0	1
	h uvarum	14	1
	s cerevisiae	13	0
	y lipolytica	18	1
p-value	1
Modification site	U31
		0	1
	h uvarum	2	1
	s cerevisiae	1	0
	y lipolytica	1	2
p-value	1
Modification site	U38
		0	1
	h uvarum	7	1
	s cerevisiae	4	4
	y lipolytica	10	12
p-value	0.1357
Modification site	C40
		0	1
	h uvarum	26	0
	s cerevisiae	29	1
	y lipolytica	58	2
p-value	1
Modification site	U44
		0	1
	h uvarum	10	4
	s cerevisiae	4	7
	y lipolytica	20	8
p-value	0.1227
Modification site	U67
		0	1
	h uvarum	14	0
	s cerevisiae	14	2
	y lipolytica	19	0
p-value	0.1794
Modification site	G9
		0	1
	h uvarum	21	1
	s cerevisiae	31	1
	y lipolytica	54	1
p-value	0.7736
Modification site	C12
		0	1
	h uvarum	12	4
	s cerevisiae	18	4
	y lipolytica	27	7
p-value	0.867
